# Molecular insights into electroreceptor ribbon synapses from differential gene expression in sturgeon lateral line organs

**DOI:** 10.1101/2025.02.04.636467

**Authors:** Alexander S. Campbell, Martin Minařík, David Buckley, Tanmay Anand, David Gela, Martin Pšenička, Clare V. H. Baker

## Abstract

In fishes and aquatic-stage amphibians, mechanosensory neuromasts are arranged in characteristic lines in the skin of the head and trunk, with afferent innervation from anterior or posterior lateral line nerves. In electroreceptive non-teleost jawed fishes and amphibians, fields of electrosensory ampullary organs flank some or all of the cranial neuromast lines, innervated by the anterior lateral line nerve. Like the mechanosensory hair cells found in neuromasts and the inner ear, electroreceptor cells in ampullary organs form specialised ribbon synapses with afferent nerve terminals. Ribbon synapses in hair cells are distinct from other glutamatergic synapses, including the ribbon synapses in photoreceptors: otoferlin is the Ca^2+^ sensor for synaptic vesicle exocytosis and synaptic vesicles are loaded with glutamate by vGlut3. We previously showed that the genes encoding otoferlin and vGlut3 are expressed by ampullary organs as well as neuromasts in a chondrostean ray-finned fish, the Mississippi paddlefish (*Polyodon spathula*), suggesting that electroreceptor ribbon synapses are very similar to those in hair cells. In this study, we selected seven additional synapse-related candidate genes from our previously published dataset of putatively lateral line organ-enriched genes from late-larval paddlefish, and examined their expression in developing lateral line organs in a related chondrostean, the sterlet sturgeon (*Acipenser ruthenus*). We found that genes encoding the presynaptic cell adhesion molecule Nrxn3, the calcium-independent synaptotagmin Syt14, the high-affinity glutamate re-uptake transporter EAAT1 (GLAST), calmodulin regulator protein PCP4 (PEP-19) and cell adhesion molecule DSCAML1 were expressed in both neuromasts and ampullary organs. In contrast, *Cbln18*, encoding a secreted trans-synaptic scaffolding protein, was only expressed in neuromasts and *Tulp1*, encoding tubby-related protein 1 (required for the development and function of photoreceptor ribbon synapses), was only expressed in ampullary organs. Our results support electroreceptor ribbon synapses being glutamatergic and suggest further commonalities, but also some differences, with hair cell ribbon synapses.
