## Supplementary Table S1 for "Molecular insights into electroreceptor ribbon synapses from differential gene expression in sturgeon lateral line organs"

### Sheet: Suppl Table S1
Gene	Type	Forward primer	Reverse primer	GenBank accession of top match	Nucleotide range targeted by riboprobe	Chromosomal location of targeted ohnolog	Riboprobe % identity with targeted ohnolog	Annotation of the targeted ohnolog	Chromosomal location of second ohnolog (if present)	Riboprobe % identity with second ohnolog (if present)	Annotation of second ohnolog (if present)	Comments
Cbln18	cloned	CAGCTGGACTCAACATTGCT	AGCCTCACGTACACCTGGTC	XM_059009883.1	366-695	Chr 39	99.55	cerebellin-3	n/a	n/a	n/a
Dscaml1	synthetic gene fragment	n/a	n/a	XM_059010180.1	1159-1908	Chr 40	100	cell adhesion molecule dscaml1	Chr 39	58.6	cell adhesion molecule dscaml1-like	Second ohnolog (chromosome. 39) disrupted by multiple repetitive regions (may not be functional). Riboprobe % identity with both ohnologs of the related Dscam gene is 70.74 %
Dscam probe 1	synthetic gene fragment	n/a	n/a	XM_059028101.1	927-1726	Chr 8	100	cell adhesion molecule dscam	Chr 9	100	cell adhesion molecule dscam	Both ohnologs are equally targeted. This riboprobe shows no significant similarity to either ohnolog of the related Dscaml1 gene using BLASTn.
Dscam probe 2	synthetic gene fragment	n/a	n/a	XM_059028101.1	6102-6901	Chr 8	100	cell adhesion molecule dscam	Chr 9	99.1	cell adhesion molecule dscam	For ohnologs of the related Dscaml1 gene, this riboprobe has 79.7% identity but only 42% query cover for both ohnologs and shows no expression in lateral line organs.
Nrxn3	cloned	ACTCGTGCACCCTTCATCACCC	AACAGCGCCATTTGTCTGTGCT	XM_058991725.1	4880-5673	Chr 18	100	neurexin-3	Chr 15	99.87	neurexin-3	42 transcript variants are available (X1-42). X1-18,35-38 shared the joint highest 'Per. Indent' and 'Query Cover' similarities with the probe sequence. Therefore, X1 is detailed.
Pcp4	cloned	ACAAGTCTGCATGCACTGTTTG	GGTGGTAACGTGATGACACTGAGG	XM_034922505.2	1-616	Chr 8	98.58	calmodulin regulator protein PCP4-like	Chr 9	98.58	calmodulin regulator protein PCP4-like	Both ohnologs are equally targeted.
Slc1a3	cloned	ACAAATGCTGGTGCTGCCCCTC	GGGTGATCAGCGCCTGAAGCAA	XM_034014671.3	530-1309	Chr 2	99.28	excitatory amino acid transporter 1-like	Chr 1	98.19	excitatory amino acid transporter 1-like	3 transcript variants are available (X1-3). X1,2 shared the joint highest 'Query Cover' similarity with the probe sequence. Therefore, X1 is detailed.
Syt14	synthetic gene fragment	n/a	n/a	XM_034017572.2	937-1686	Chr 6	99.68	synaptotagmin-14-like	Chr 5	94.53	synaptotagmin-14
Tulp1	cloned	AGATTGTCCACCTCGATGACGG	ACCCAAGAAGAAGGAGTCTGCC	XM_059004443.1	890-1240	Chr 29	100	tubby-related protein 1-like	Chr 30	100	tubby-related protein 1-like	Both ohnologs are equally targeted.
