## Supplementary Table S2 for "Molecular insights into electroreceptor ribbon synapses from differential gene expression in sturgeon lateral line organs"

### Sheet: Suppl Table S2
Species	Annotation	GenBank accession	Chromosome
Branchiostoma floridae	Cbln3	XP_035670398.1
Callorhinchus milii	Cbln1	XP_007887619.1
Callorhinchus milii	Cbln2b	XP_007886205.1
Callorhinchus milii	Cbln4	XP_007910253.2
Scyliorhinus canicula	Cbln1	XP_038662593.1	Chr 9
Scyliorhinus canicula	Cbln1-like	XP_038631286.1	Chr 17
Scyliorhinus canicula	Cbln2b	XP_038665996.1	Chr 10
Scyliorhinus canicula	Cbln4	XP_038659030.1	Chr 7
Erpetoichthys calabaricus	Cbln1	XP_051788028.1	Chr 9
Erpetoichthys calabaricus	Cbln1	XP_028649432.1	Chr 2
Erpetoichthys calabaricus	Cbln18	XP_051788215.1	Chr 9
Erpetoichthys calabaricus	Cbln2b	XP_051785269.1	Chr 6
Erpetoichthys calabaricus	Cbln3-like	XP_051788124.1	Chr 9
Erpetoichthys calabaricus	Cbln4	XP_028666447.1	Chr 10
Polyodon spathula	Cbln1	XP_041095550.1	Chr 55
Polyodon spathula	Cbln1	XP_041125108.1	Chr 13
Polyodon spathula	Cbln1-like	XP_041092861.1	Chr 42
Polyodon spathula	Cbln1-like	XP_041077313.1	Chr 21
Polyodon spathula	Cbln18	XP_041090805.1	Chr 36
Polyodon spathula	Cbln2-like	XP_041100375.1	Chr 3
Polyodon spathula	Cbln2-like	XP_041103132.1	Chr 4
Polyodon spathula	Cbln20	XP_041090900.1	Chr 36
Polyodon spathula	Cbln4-like	XP_041114420.1	Chr 8
Polyodon spathula	Cbln4-like	XP_041080270.1	Chr 23
Acipenser ruthenus	Cbln1	XP_034774066.2	Chr 40
Acipenser ruthenus	Cbln1	XP_033896493.1	Chr 19
Acipenser ruthenus	Cbln1	XP_033853917.1	Chr 44
Acipenser ruthenus	Cbln1	XP_033898375.2	Chr 20
Acipenser ruthenus	Cbln1-like	XP_033853012.1	Chr 54
Acipenser ruthenus	Cbln1-like	XP_058865871.1	Chr 39
Acipenser ruthenus	Cbln2-like	XP_033915136.2	Chr 3
Acipenser ruthenus	Cbln2-like	XP_033855154.1	Chr 4
Acipenser ruthenus	Cbln3	XP_058865866.1	Chr 39
Acipenser ruthenus	Cbln4	XP_033905154.1	Chr 29
Acipenser ruthenus	Cbln4-like	XP_058847126.1	Chr 18
Lepisosteus oculatus	Cbln1	XP_015223880.1	LG23
Lepisosteus oculatus	Cbln1-like	XP_015193199.1	LG26
Lepisosteus oculatus	Cbln2	XP_015208865.1	LG9
Lepisosteus oculatus	Cbln3-like	XP_015198895.1	LG3
Lepisosteus oculatus	Cbln4	XP_006639488.2	LG18
Lepisosteus oculatus	Cbln4-like	XP_015193201.1	LG26
Oncorhynchus mykiss	Cbln1	XP_021425450.1	Chr 2
Oncorhynchus mykiss	Cbln1	XP_021433413.1	Chr 21
Oncorhynchus mykiss	Cbln1	XP_036843267.1	Chr 9
Oncorhynchus mykiss	Cbln1	XP_021452759.1	Chr 1
Oncorhynchus mykiss	Cbln1	XP_036842132.1	Chr 8
Oncorhynchus mykiss	Cbln12	XP_021444701.1	Chr 28
Oncorhynchus mykiss	Cbln17	XP_021481777.1	Chr 12
Oncorhynchus mykiss	Cbln18	XP_021437467.1	Chr 24
Oncorhynchus mykiss	Cbln2	XP_036791045.1	Chr 11
Oncorhynchus mykiss	Cbln2	XP_021466943.1	Chr 8
Oncorhynchus mykiss	Cbln2-like	XP_021417964.2	Chr 15
Oncorhynchus mykiss	Cbln2-like	XP_021445078.2	Chr 28
Oncorhynchus mykiss	Cbln20	XP_021437468.1	Chr 24
Oncorhynchus mykiss	Cbln4-like	XP_021472331.1	Chr 9
Oncorhynchus mykiss	Cbln4-like	XP_021463937.2	Chr 7
Oncorhynchus mykiss	Cbln4-like	XP_036802845.1	Chr 16
Oryzias latipes	Cbln1	XP_004069807.1	Chr 6
Oryzias latipes	Cbln1	XP_011485957.1	Chr 18
Oryzias latipes	Cbln1	XP_020566600.1	Chr 13
Oryzias latipes	Cbln1-like	XP_011490031.1	Chr 24
Oryzias latipes	Cbln2	XP_004081065.1	Chr 20
Oryzias latipes	Cbln4	XP_004086338.1	Chr 7
Danio rerio	Cbln1	XP_005159137.1
Danio rerio	Cbln10	NP_001035423.2
Danio rerio	Cbln11	NP_001280633.1
Danio rerio	Cbln12	NP_001230247.1
Danio rerio	Cbln13	NP_001116533.1
Danio rerio	Cbln14	NP_001348169.1
Danio rerio	Cbln17	NP_001313454.1
Danio rerio	Cbln18	NP_001373187.1
Danio rerio	Cbln20	NP_001313337.1
Danio rerio	Cbln2a	NP_001122160.1
Danio rerio	Cbln2b	XP_005162701.1
Danio rerio	Cbln4	NP_001103861.1
Danio rerio	Cbln6	NP_001314678.1
Danio rerio	Cbln8	NP_001103579.1
Danio rerio	Cbln9	NP_001025310.1
Protopterus annectens	Cbln1	XP_043937900.1	Chr 8
Protopterus annectens	Cbln1-like	XP_043935002.1	Chr 8
Protopterus annectens	Cbln1-like	XP_043914515.1	Chr 16
Protopterus annectens	Cbln2	XP_043923071.1	Chr 3
Protopterus annectens	Cbln4	XP_043945976.1	Chr 12
Protopterus annectens	Cbln4-like	XP_043936898.1	Chr 8
Xenopus tropicalis	Cbln1	NP_001072308.1
Xenopus tropicalis	Cbln2	XP_031759045.1
Xenopus tropicalis	Cbln4	NP_001107710.1
Alligator mississippiensis	Cbln1	XP_006273260.1
Alligator mississippiensis	Cbln2	XP_006266717.3
Alligator mississippiensis	Cbln4	XP_006260291.4
Gallus gallus	Cbln1	XP_015147896.2
Gallus gallus	Cbln2	NP_001165239.2
Gallus gallus	Cbln3or4	NP_001072955.1
Canis lupus	Cbln1	XP_038387027.1
Canis lupus	Cbln2	XP_038381729.1
Canis lupus	Cbln3	XP_038400281.1
Canis lupus	Cbln4	XP_038428562.1
Mus musculus	Cbln1	NP_062600.2
Mus musculus	Cbln2	XP_036016848.1
Mus musculus	Cbln3	NP_062794.1
Mus musculus	Cbln4	NP_783439.1
Homo sapiens	Cbln1	NP_004343.1
Homo sapiens	Cbln2	XP_006722457.1
Homo sapiens	Cbln3	NP_001034860.1
Homo sapiens	Cbln4	NP_542184.1
